# ENNGene: an Easy Neural Network model building tool for Genomics

**DOI:** 10.1101/2021.11.26.424041

**Authors:** Eliška Chalupová, Ondřej Vaculík, Jakub Poláček, Filip Jozefov, Tomáš Majtner, Panagiotis Alexiou

**Affiliations:** Faculty of Science, National Centre for Biomolecular Research, Masaryk University, Brno, Czechia; Central European Institute of Technology (CEITEC), Masaryk University, Brno, Czechia; Faculty of Informatics, Masaryk University, Brno, Czechia

**Keywords:** Deep Learning, Convolutional Neural Network, Recurrent Neural Network, Evolutionary Conservation Score, RNA Secondary Structure, GUI

## Abstract

**Background:** The recent big data revolution in Genomics, coupled with the emergence of Deep Learning as a set of powerful machine learning methods, has shifted the standard practices of machine learning for Genomics. Even though Deep Learning methods such as Convolutional Neural Networks (CNNs) and Recurrent Neural Networks (RNNs) are becoming widespread in Genomics, developing and training such models is outside the ability of most researchers in the field.

**Results:** Here we present ENNGene - Easy Neural Network model building tool for Genomics. This tool simplifies training of custom CNN or hybrid CNN-RNN models on genomic data via an easy-to-use Graphical User Interface. ENNGene allows multiple input branches, including sequence, evolutionary conservation, and secondary structure, and performs all the necessary preprocessing steps, allowing simple input such as genomic coordinates. The network architecture is selected and fully customized by the user, from the number and types of the layers to each layer's precise set-up. ENNGene then deals with all steps of training and evaluation of the model, exporting valuable metrics such as multi-class ROC and precision-recall curve plots or TensorBoard log files. To facilitate interpretation of the predicted results, we deploy Integrated Gradients, providing the user with a graphical representation of an attribution level of each input position. To showcase the usage of ENNGene, we train multiple models on the RBP24 dataset, quickly reaching the state of the art while improving the performance on more than half of the proteins by including the evolutionary conservation score and tuning the network per protein.

**Conclusions:** As the role of DL in big data analysis in the near future is indisputable, it is important to make it available for a broader range of researchers. We believe that an easy-to-use tool such as ENNGene can allow Genomics researchers without a background in Computational Sciences to harness the power of DL to gain better insights into and extract important information from the large amounts of data available in the field.
