## Additional file 5 for "ENNGene: an Easy Neural Network model building tool for Genomics"

### Sheet: 04_all_parameters
	EVALUATION										TRAINING										PREPROCESS
EXPERIMENT	Evaluation branches	Window	Window placement	No. classes	Classes	Sequence source type	Sequence source	Strand	Fasta ref.	Conservation ref	Training branches	Batch size	Optimizer	Learning rate	LR optimizer	Epochs	No. branches layers	Branches layers	No. common layers	Common layers	Preprocess branches	Strand	Window	Window placement	Split	Split ratio	Chromosomes	Reduced classes	Reduce ratio	Input files	Classes	Fasta ref	Conservation ref
CLIPSEQ_AGO2	['seq', 'cons']	150	Centered	2	['CLIPSEQ_AGO2.train.negatives', 'CLIPSEQ_AGO2.train.positives']	BED file	evaluation/AGO2.bed	True	hg19.fa	hg19	['Sequence', 'Conservation score']	64	Adam	0.015	Fixed lr	16	3	{'cons': [{'args': {'batchnorm': True, 'dropout': 0.4, 'filters': 80, 'kernel': 7}, 'name': 'Convolution layer'}, {'args': {'batchnorm': True, 'dropout': 0.4, 'filters': 48, 'kernel': 7}, 'name': 'Convolution layer'}, {'args': {'batchnorm': True, 'dropout': 0.25, 'filters': 24, 'kernel': 7}, 'name': 'Convolution layer'}], 'fold': [], 'seq': [{'args': {'batchnorm': True, 'dropout': 0.4, 'filters':…	3	[{'args': {'batchnorm': True, 'dropout': 0.5, 'units': 128}, 'name': 'Dense layer'}, {'args': {'batchnorm': True, 'dropout': 0.45, 'units': 64}, 'name': 'Dense layer'}, {'args': {'batchnorm': True, 'dropout': 0.25, 'units': 18}, 'name': 'Dense layer'}]	['Sequence', 'Secondary structure', 'Conservation score']	Yes	150	Centered	Random	8:1:1:0	-	-	-	train_set/CLIPSEQ_AGO2.train.positives.bed, train_set/CLIPSEQ_AGO2.train.negatives.bed	['CLIPSEQ_AGO2.train.negatives', 'CLIPSEQ_AGO2.train.positives']	hg19.fa	hg19
PARCLIP_AGO1234	['seq', 'cons']	150	Centered	2	['PARCLIP_AGO1234.train.negatives', 'PARCLIP_AGO1234.train.positives']	BED file	evaluation/AGO1234.bed	True	hg19.fa	hg19	['Sequence', 'Conservation score']	64	Adam	0.015	Fixed lr	13	3	{'cons': [{'args': {'batchnorm': True, 'dropout': 0.4, 'filters': 80, 'kernel': 10}, 'name': 'Convolution layer'}, {'args': {'batchnorm': True, 'dropout': 0.4, 'filters': 48, 'kernel': 10}, 'name': 'Convolution layer'}, {'args': {'batchnorm': True, 'dropout': 0.25, 'filters': 24, 'kernel': 10}, 'name': 'Convolution layer'}], 'fold': [], 'seq': [{'args': {'batchnorm': True, 'dropout': 0.4, 'filter…	3	[{'args': {'batchnorm': True, 'dropout': 0.5, 'units': 128}, 'name': 'Dense layer'}, {'args': {'batchnorm': True, 'dropout': 0.45, 'units': 64}, 'name': 'Dense layer'}, {'args': {'batchnorm': True, 'dropout': 0.3, 'units': 18}, 'name': 'Dense layer'}]	['Sequence', 'Secondary structure', 'Conservation score']	Yes	150	Centered	Random	8:1:1:0	-	-	-	train_set/PARCLIP_AGO1234.train.positives.bed, train_set/PARCLIP_AGO1234.train.negatives.bed	['PARCLIP_AGO1234.train.negatives', 'PARCLIP_AGO1234.train.positives']	hg19.fa	hg19
ALKBH5_Baltz2012	['seq', 'cons']	150	Centered	2	['ALKBH5_Baltz2012.train.positives', 'ALKBH5_Baltz2012.train.negatives']	BED file	evaluation/ALKBH5.bed	True	hg19.fa	hg19	['Sequence', 'Conservation score']	256	Adam	0.005	Fixed lr	13	2	{'cons': [{'args': {'batchnorm': True, 'dropout': 0.5, 'filters': 64, 'kernel': 7}, 'name': 'Convolution layer'}, {'args': {'batchnorm': True, 'dropout': 0.3, 'filters': 32, 'kernel': 7}, 'name': 'Convolution layer'}], 'fold': [], 'seq': [{'args': {'batchnorm': True, 'dropout': 0.5, 'filters': 64, 'kernel': 7}, 'name': 'Convolution layer'}, {'args': {'batchnorm': True, 'dropout': 0.3, 'filters': …	2	[{'args': {'batchnorm': True, 'dropout': 0.5, 'units': 64}, 'name': 'Dense layer'}, {'args': {'batchnorm': True, 'dropout': 0.3, 'units': 32}, 'name': 'Dense layer'}]	['Sequence', 'Secondary structure', 'Conservation score']	Yes	150	Centered	Random	8:1:1:0	-	-	-	train_set/ALKBH5_Baltz2012.train.positives.bed, train_set/ALKBH5_Baltz2012.train.negatives.bed	['ALKBH5_Baltz2012.train.positives', 'ALKBH5_Baltz2012.train.negatives']	hg19.fa	hg19
C22ORF28_Baltz2012	['seq', 'cons']	150	Centered	2	['C22ORF28_Baltz2012.train.positives', 'C22ORF28_Baltz2012.train.negatives']	BED file	evaluation/C22ORF28.bed	True	hg19.fa	hg19	['Sequence', 'Conservation score']	256	SGD	0.1	Fixed lr	12	3	{'cons': [{'args': {'batchnorm': True, 'dropout': 0.3, 'filters': 80, 'kernel': 8}, 'name': 'Convolution layer'}, {'args': {'batchnorm': True, 'dropout': 0.3, 'filters': 40, 'kernel': 8}, 'name': 'Convolution layer'}, {'args': {'batchnorm': True, 'dropout': 0.3, 'filters': 40, 'kernel': 8}, 'name': 'Convolution layer'}], 'fold': [], 'seq': [{'args': {'batchnorm': True, 'dropout': 0.3, 'filters': …	2	[{'args': {'batchnorm': True, 'dropout': 0.3, 'units': 64}, 'name': 'Dense layer'}, {'args': {'batchnorm': True, 'dropout': 0.3, 'units': 32}, 'name': 'Dense layer'}]	['Sequence', 'Secondary structure', 'Conservation score']	Yes	150	Centered	Random	8:1:1:0	-	-	-	train_set/C22ORF28_Baltz2012.train.positives.bed, train_set/C22ORF28_Baltz2012.train.negatives.bed	['C22ORF28_Baltz2012.train.positives', 'C22ORF28_Baltz2012.train.negatives']	hg19.fa	hg19
PARCLIP_FUS	['seq']	150	Centered	2	['PARCLIP_FUS.train.negatives', 'PARCLIP_FUS.train.positives']	BED file	evaluation/FUS.bed	True	hg19.fa		['Sequence']	64	Adam	0.015	Fixed lr	20	3	{'cons': [], 'fold': [], 'seq': [{'args': {'batchnorm': True, 'dropout': 0.4, 'filters': 96, 'kernel': 7}, 'name': 'Convolution layer'}, {'args': {'batchnorm': True, 'dropout': 0.5, 'filters': 128, 'kernel': 7}, 'name': 'Convolution layer'}, {'args': {'batchnorm': True, 'dropout': 0.35, 'filters': 80, 'kernel': 7}, 'name': 'Convolution layer'}]}	3	[{'args': {'batchnorm': True, 'dropout': 0.5, 'units': 512}, 'name': 'Dense layer'}, {'args': {'batchnorm': True, 'dropout': 0.45, 'units': 256}, 'name': 'Dense layer'}, {'args': {'batchnorm': True, 'dropout': 0.3, 'units': 64}, 'name': 'Dense layer'}]	['Sequence', 'Secondary structure', 'Conservation score']	Yes	150	Centered	Random	8:1:1:0	-	-	-	train_set/PARCLIP_FUS.train.positives.bed, train_set/PARCLIP_FUS.train.negatives.bed	['PARCLIP_FUS.train.negatives', 'PARCLIP_FUS.train.positives']	hg19.fa	hg19
ICLIP_HNRNPC	['seq']	150	Centered	2	['ICLIP_HNRNPC.train.negatives', 'ICLIP_HNRNPC.train.positives']	BED file	evaluation/HNRNPC.bed	True	hg19.fa		['Sequence']	256	Adam	0.015	Fixed lr	12	3	{'cons': [], 'fold': [], 'seq': [{'args': {'batchnorm': True, 'dropout': 0.4, 'filters': 64, 'kernel': 7}, 'name': 'Convolution layer'}, {'args': {'batchnorm': True, 'dropout': 0.3, 'filters': 32, 'kernel': 7}, 'name': 'Convolution layer'}, {'args': {'batchnorm': True, 'dropout': 0.25, 'filters': 24, 'kernel': 7}, 'name': 'Convolution layer'}]}	2	[{'args': {'batchnorm': True, 'dropout': 0.25, 'units': 64}, 'name': 'Dense layer'}, {'args': {'batchnorm': True, 'dropout': 0.25, 'units': 48}, 'name': 'Dense layer'}]	['Sequence', 'Secondary structure', 'Conservation score']	Yes	150	Centered	Random	8:1:1:0	-	-	-	train_set/ICLIP_HNRNPC.train.positives.bed, train_set/ICLIP_HNRNPC.train.negatives.bed	['ICLIP_HNRNPC.train.negatives', 'ICLIP_HNRNPC.train.positives']	hg19.fa	hg19
PARCLIP_HUR	['seq']	150	Centered	2	['PARCLIP_HUR.train.negatives', 'PARCLIP_HUR.train.positives']	BED file	evaluation/HUR.bed	True	hg19.fa		['Sequence']	128	Adam	0.005	Fixed lr	18	4	{'cons': [], 'fold': [], 'seq': [{'args': {'batchnorm': True, 'dropout': 0.4, 'filters': 48, 'kernel': 13}, 'name': 'Convolution layer'}, {'args': {'batchnorm': True, 'dropout': 0.4, 'filters': 32, 'kernel': 13}, 'name': 'Convolution layer'}, {'args': {'batchnorm': True, 'dropout': 0.25, 'filters': 16, 'kernel': 13}, 'name': 'Convolution layer'}, {'args': {'batchnorm': True, 'dropout': 0.25, 'fil…	3	[{'args': {'batchnorm': True, 'dropout': 0.25, 'units': 32}, 'name': 'Dense layer'}, {'args': {'batchnorm': True, 'dropout': 0.25, 'units': 16}, 'name': 'Dense layer'}, {'args': {'batchnorm': True, 'dropout': 0.25, 'units': 8}, 'name': 'Dense layer'}]	['Sequence', 'Secondary structure', 'Conservation score']	Yes	150	Centered	Random	8:1:1:0	-	-	-	train_set/PARCLIP_HUR.train.positives.bed, train_set/PARCLIP_HUR.train.negatives.bed	['PARCLIP_HUR.train.negatives', 'PARCLIP_HUR.train.positives']	hg19.fa	hg19
PARCLIP_IGF2BP123	['seq', 'cons']	150	Centered	2	['PARCLIP_IGF2BP123.train.positives', 'PARCLIP_IGF2BP123.train.negatives']	BED file	evaluation/IGF2BP123.bed	True	hg19.fa	hg19	['Sequence', 'Conservation score']	64	Adam	0.01	Fixed lr	12	3	{'cons': [{'args': {'batchnorm': True, 'dropout': 0.3, 'filters': 80, 'kernel': 8}, 'name': 'Convolution layer'}, {'args': {'batchnorm': True, 'dropout': 0.3, 'filters': 40, 'kernel': 8}, 'name': 'Convolution layer'}, {'args': {'batchnorm': True, 'dropout': 0.3, 'filters': 20, 'kernel': 8}, 'name': 'Convolution layer'}], 'fold': [], 'seq': [{'args': {'batchnorm': True, 'dropout': 0.3, 'filters': …	2	[{'args': {'batchnorm': True, 'dropout': 0.3, 'units': 64}, 'name': 'Dense layer'}, {'args': {'batchnorm': True, 'dropout': 0.3, 'units': 32}, 'name': 'Dense layer'}]	['Sequence', 'Secondary structure', 'Conservation score']	Yes	150	Centered	Random	8:1:1:0	-	-	-	train_set/PARCLIP_IGF2BP123.train.positives.bed, train_set/PARCLIP_IGF2BP123.train.negatives.bed	['PARCLIP_IGF2BP123.train.positives', 'PARCLIP_IGF2BP123.train.negatives']	hg19.fa	hg19
PTBv1	['seq']	150	Centered	2	['PTBv1.train.positives', 'PTBv1.train.negatives']	BED file	evaluation/PTBv1.bed	True	hg18.fa		['Sequence']	64	Adam	0.015	Fixed lr	22	3	{'cons': [], 'fold': [], 'seq': [{'args': {'batchnorm': True, 'dropout': 0.3, 'filters': 64, 'kernel': 10}, 'name': 'Convolution layer'}, {'args': {'batchnorm': True, 'dropout': 0.3, 'filters': 32, 'kernel': 10}, 'name': 'Convolution layer'}, {'args': {'batchnorm': True, 'dropout': 0.3, 'filters': 24, 'kernel': 10}, 'name': 'Convolution layer'}]}	2	[{'args': {'batchnorm': True, 'dropout': 0.3, 'units': 64}, 'name': 'Dense layer'}, {'args': {'batchnorm': True, 'dropout': 0.3, 'units': 48}, 'name': 'Dense layer'}]	['Sequence']	Yes	150	Centered	Random	8:1:1:0	-	-	-	train_set/PTBv1.train.positives.bed, train_set/PTBv1.train.negatives.bed	['PTBv1.train.positives', 'PTBv1.train.negatives']	hg18.fa	hg18
ICLIP_TDP43	['seq']	150	Centered	2	['ICLIP_TDP43.train.positives', 'ICLIP_TDP43.train.negatives']	BED file	evaluation/TDP43.bed	True	hg19.fa		['Sequence']	64	Adam	0.015	Fixed lr	17	3	{'cons': [], 'fold': [], 'seq': [{'args': {'batchnorm': True, 'dropout': 0.3, 'filters': 64, 'kernel': 7}, 'name': 'Convolution layer'}, {'args': {'batchnorm': True, 'dropout': 0.3, 'filters': 32, 'kernel': 7}, 'name': 'Convolution layer'}, {'args': {'batchnorm': True, 'dropout': 0.25, 'filters': 24, 'kernel': 7}, 'name': 'Convolution layer'}]}	2	[{'args': {'batchnorm': True, 'dropout': 0.25, 'units': 48}, 'name': 'Dense layer'}, {'args': {'batchnorm': True, 'dropout': 0.25, 'units': 24}, 'name': 'Dense layer'}]	['Sequence', 'Secondary structure', 'Conservation score']	Yes	150	Centered	Random	8:1:1:0	-	-	-	train_set/ICLIP_TDP43.train.positives.bed, train_set/ICLIP_TDP43.train.negatives.bed	['ICLIP_TDP43.train.positives', 'ICLIP_TDP43.train.negatives']	hg19.fa	hg19
ICLIP_TIA1	['seq', 'cons']	150	Centered	2	['ICLIP_TIA1.train.positives', 'ICLIP_TIA1.train.negatives']	BED file	evaluation/TIA1.bed	True	hg19.fa	hg19	['Sequence', 'Conservation score']	512	Adam	0.05	Fixed lr	28	3	{'cons': [{'args': {'batchnorm': True, 'dropout': 0.5, 'filters': 128, 'kernel': 4}, 'name': 'Convolution layer'}, {'args': {'batchnorm': True, 'dropout': 0.5, 'filters': 64, 'kernel': 4}, 'name': 'Convolution layer'}, {'args': {'batchnorm': True, 'dropout': 0.25, 'filters': 32, 'kernel': 4}, 'name': 'Convolution layer'}], 'fold': [], 'seq': [{'args': {'batchnorm': True, 'dropout': 0.5, 'filters'…	2	[{'args': {'batchnorm': True, 'dropout': 0.3, 'units': 32}, 'name': 'Dense layer'}, {'args': {'batchnorm': True, 'dropout': 0.25, 'units': 24}, 'name': 'Dense layer'}]	['Sequence', 'Secondary structure', 'Conservation score']	Yes	150	Centered	Random	8:1:1:0	-	-	-	train_set/ICLIP_TIA1.train.positives.bed, train_set/ICLIP_TIA1.train.negatives.bed	['ICLIP_TIA1.train.positives', 'ICLIP_TIA1.train.negatives']	hg19.fa	hg19
ICLIP_TIAL1	['seq', 'cons']	150	Centered	2	['ICLIP_TIAL1.train.positives', 'ICLIP_TIAL1.train.negatives']	BED file	evaluation/TIAL1.bed	True	hg19.fa	hg19	['Sequence', 'Conservation score']	64	Adam	0.015	Fixed lr	17	3	{'cons': [{'args': {'batchnorm': True, 'dropout': 0.25, 'filters': 64, 'kernel': 7}, 'name': 'Convolution layer'}, {'args': {'batchnorm': True, 'dropout': 0.25, 'filters': 32, 'kernel': 7}, 'name': 'Convolution layer'}, {'args': {'batchnorm': True, 'dropout': 0.25, 'filters': 16, 'kernel': 7}, 'name': 'Convolution layer'}], 'fold': [], 'seq': [{'args': {'batchnorm': True, 'dropout': 0.25, 'filter…	2	[{'args': {'batchnorm': True, 'dropout': 0.25, 'units': 48}, 'name': 'Dense layer'}, {'args': {'batchnorm': True, 'dropout': 0.25, 'units': 16}, 'name': 'Dense layer'}]	['Sequence', 'Secondary structure', 'Conservation score']	Yes	150	Centered	Random	8:1:1:0	-	-	-	train_set/ICLIP_TIAL1.train.positives.bed, train_set/ICLIP_TIAL1.train.negatives.bed	['ICLIP_TIAL1.train.positives', 'ICLIP_TIAL1.train.negatives']	hg19.fa	hg19
ZC3H7B_Baltz2012	['seq', 'cons']	150	Centered	2	['ZC3H7B_Baltz2012.train.positives', 'ZC3H7B_Baltz2012.train.negatives']	BED file	evaluation/ZC3H7B.bed	True	hg19.fa	hg19	['Sequence', 'Conservation score']	64	Adam	0.015	Fixed lr	31	5	{'cons': [{'args': {'batchnorm': True, 'dropout': 0.5, 'filters': 160, 'kernel': 10}, 'name': 'Convolution layer'}, {'args': {'batchnorm': True, 'dropout': 0.5, 'filters': 192, 'kernel': 10}, 'name': 'Convolution layer'}, {'args': {'batchnorm': True, 'dropout': 0.5, 'filters': 192, 'kernel': 10}, 'name': 'Convolution layer'}, {'args': {'batchnorm': True, 'dropout': 0.5, 'filters': 160, 'kernel': …	4	[{'args': {'batchnorm': True, 'dropout': 0.75, 'units': 1028}, 'name': 'Dense layer'}, {'args': {'batchnorm': True, 'dropout': 0.75, 'units': 512}, 'name': 'Dense layer'}, {'args': {'batchnorm': True, 'dropout': 0.75, 'units': 256}, 'name': 'Dense layer'}, {'args': {'batchnorm': True, 'dropout': 0.5, 'units': 64}, 'name': 'Dense layer'}]	['Sequence', 'Secondary structure', 'Conservation score']	Yes	150	Centered	Random	8:1:1:0	-	-	-	train_set/ZC3H7B_Baltz2012.train.positives.bed, train_set/ZC3H7B_Baltz2012.train.negatives.bed	['ZC3H7B_Baltz2012.train.positives', 'ZC3H7B_Baltz2012.train.negatives']	hg19.fa	hg19
C17ORF85_Baltz2012	['seq', 'cons']	150	Centered	2	['C17ORF85_Baltz2012.train.negatives', 'C17ORF85_Baltz2012.train.positives']	BED file	evaluation/C17ORF85.bed	True	hg19.fa	hg19	['Sequence', 'Conservation score']	64	Adam	0.015	Fixed lr	19	3	{'cons': [{'args': {'batchnorm': True, 'dropout': 0.5, 'filters': 96, 'kernel': 10}, 'name': 'Convolution layer'}, {'args': {'batchnorm': True, 'dropout': 0.5, 'filters': 128, 'kernel': 10}, 'name': 'Convolution layer'}, {'args': {'batchnorm': True, 'dropout': 0.5, 'filters': 80, 'kernel': 10}, 'name': 'Convolution layer'}], 'fold': [], 'seq': [{'args': {'batchnorm': True, 'dropout': 0.5, 'filter…	3	[{'args': {'batchnorm': True, 'dropout': 0.75, 'units': 512}, 'name': 'Dense layer'}, {'args': {'batchnorm': True, 'dropout': 0.75, 'units': 256}, 'name': 'Dense layer'}, {'args': {'batchnorm': True, 'dropout': 0.5, 'units': 64}, 'name': 'Dense layer'}]	['Sequence', 'Conservation score', 'Secondary structure']	Yes	150	Centered	Random	8:1:1:0	-	-	-	train set/C17ORF85_Baltz2012.train.negatives.bed, train set/C17ORF85_Baltz2012.train.positives.bed	['C17ORF85_Baltz2012.train.negatives', 'C17ORF85_Baltz2012.train.positives']	hg19.fa	hg19
CAPRIN1_Baltz2012	['seq', 'cons']	150	Centered	2	['CAPRIN1_Baltz2012.train.negatives', 'CAPRIN1_Baltz2012.train.positives']	BED file	evaluation/CAPRIN1.bed	True	hg19.fa	hg19	['Sequence', 'Conservation score']	64	Adam	0.015	Fixed lr	24	3	{'cons': [{'args': {'batchnorm': True, 'dropout': 0.4, 'filters': 64, 'kernel': 10}, 'name': 'Convolution layer'}, {'args': {'batchnorm': True, 'dropout': 0.4, 'filters': 32, 'kernel': 10}, 'name': 'Convolution layer'}, {'args': {'batchnorm': True, 'dropout': 0.25, 'filters': 16, 'kernel': 10}, 'name': 'Convolution layer'}], 'fold': [], 'seq': [{'args': {'batchnorm': True, 'dropout': 0.4, 'filter…	2	[{'args': {'batchnorm': True, 'dropout': 0.35, 'units': 48}, 'name': 'Dense layer'}, {'args': {'batchnorm': True, 'dropout': 0.25, 'units': 16}, 'name': 'Dense layer'}]	['Sequence', 'Conservation score', 'Secondary structure']	Yes	150	Centered	Random	8:1:1:0	-	-	-	train set/CAPRIN1_Baltz2012.train.negatives.bed, train set/CAPRIN1_Baltz2012.train.positives.bed	['CAPRIN1_Baltz2012.train.negatives', 'CAPRIN1_Baltz2012.train.positives']	hg19.fa	hg19
CLIPSEQ_ELAVL1	['cons', 'seq']	150	Centered	2	['CLIPSEQ_ELAVL1.train.negatives', 'CLIPSEQ_ELAVL1.train.positives']	BED file	evaluation/ELAVL1_clipseq.bed	True	hg19.fa	hg19	['Conservation score', 'Sequence']	256	SGD	0.075	Fixed lr	18	3	{'cons': [{'args': {'batchnorm': True, 'dropout': 0.3, 'filters': 64, 'kernel': 7}, 'name': 'Convolution layer'}, {'args': {'batchnorm': True, 'dropout': 0.3, 'filters': 32, 'kernel': 7}, 'name': 'Convolution layer'}, {'args': {'batchnorm': True, 'dropout': 0.3, 'filters': 24, 'kernel': 7}, 'name': 'Convolution layer'}], 'fold': [], 'seq': [{'args': {'batchnorm': True, 'dropout': 0.3, 'filters': …	2	[{'args': {'batchnorm': True, 'dropout': 0.3, 'units': 64}, 'name': 'Dense layer'}, {'args': {'batchnorm': True, 'dropout': 0.3, 'units': 32}, 'name': 'Dense layer'}]	['Sequence', 'Conservation score', 'Secondary structure']	Yes	150	Centered	Random	8:1:1:0	-	-	-	train set/CLIPSEQ_ELAVL1.train.negatives.bed, train set/CLIPSEQ_ELAVL1.train.positives.bed	['CLIPSEQ_ELAVL1.train.negatives', 'CLIPSEQ_ELAVL1.train.positives']	hg19.fa	hg19
CLIPSEQ_SFRS1	['cons', 'seq']	150	Centered	2	['CLIPSEQ_SFRS1.train.positives', 'CLIPSEQ_SFRS1.train.negatives']	BED file	evaluation/SFRS1.bed	True	hg19.fa	hg19	['Conservation score', 'Sequence']	32	SGD	0.025	Fixed lr	15	3	{'cons': [{'args': {'batchnorm': True, 'dropout': 0.3, 'filters': 64, 'kernel': 7}, 'name': 'Convolution layer'}, {'args': {'batchnorm': True, 'dropout': 0.3, 'filters': 32, 'kernel': 7}, 'name': 'Convolution layer'}, {'args': {'batchnorm': True, 'dropout': 0.3, 'filters': 24, 'kernel': 7}, 'name': 'Convolution layer'}], 'fold': [], 'seq': [{'args': {'batchnorm': True, 'dropout': 0.3, 'filters': …	2	[{'args': {'batchnorm': True, 'dropout': 0.3, 'units': 64}, 'name': 'Dense layer'}, {'args': {'batchnorm': True, 'dropout': 0.3, 'units': 32}, 'name': 'Dense layer'}]	['Sequence', 'Conservation score', 'Secondary structure']	Yes	150	Centered	Random	8:1:1:0	-	-	-	train set/CLIPSEQ_SFRS1.train.positives.bed, train set/CLIPSEQ_SFRS1.train.negatives.bed	['CLIPSEQ_SFRS1.train.positives', 'CLIPSEQ_SFRS1.train.negatives']	hg19.fa	hg19
PARCLIP_ELAVL1	['seq', 'cons']	150	Centered	2	['PARCLIP_ELAVL1.train.positives', 'PARCLIP_ELAVL1.train.negatives']	BED file	evaluation/ELAVL1_parclip.bed	True	hg19.fa	hg19	['Sequence', 'Conservation score']	256	Adam	0.025	Fixed lr	25	3	{'cons': [{'args': {'batchnorm': True, 'dropout': 0.3, 'filters': 64, 'kernel': 7}, 'name': 'Convolution layer'}, {'args': {'batchnorm': True, 'dropout': 0.3, 'filters': 32, 'kernel': 7}, 'name': 'Convolution layer'}, {'args': {'batchnorm': True, 'dropout': 0.3, 'filters': 24, 'kernel': 7}, 'name': 'Convolution layer'}], 'fold': [], 'seq': [{'args': {'batchnorm': True, 'dropout': 0.3, 'filters': …	2	[{'args': {'batchnorm': True, 'dropout': 0.3, 'units': 64}, 'name': 'Dense layer'}, {'args': {'batchnorm': True, 'dropout': 0.25, 'units': 16}, 'name': 'Dense layer'}]	['Sequence', 'Conservation score', 'Secondary structure']	Yes	150	Centered	Random	8:1:1:0	-	-	-	train set/PARCLIP_ELAVL1.train.positives.bed, train set/PARCLIP_ELAVL1.train.negatives.bed	['PARCLIP_ELAVL1.train.positives', 'PARCLIP_ELAVL1.train.negatives']	hg19.fa	hg19
PARCLIP_ELAVL1A	['cons', 'seq']	150	Centered	2	['PARCLIP_ELAVL1A.train.negatives', 'PARCLIP_ELAVL1A.train.positives']	BED file	evaluation/ELAVL1A_parclip.bed	True	hg19.fa	hg19	['Conservation score', 'Sequence']	512	Adam	0.01	Fixed lr	16	3	{'cons': [{'args': {'batchnorm': True, 'dropout': 0.3, 'filters': 64, 'kernel': 7}, 'name': 'Convolution layer'}, {'args': {'batchnorm': True, 'dropout': 0.3, 'filters': 32, 'kernel': 7}, 'name': 'Convolution layer'}, {'args': {'batchnorm': True, 'dropout': 0.3, 'filters': 24, 'kernel': 7}, 'name': 'Convolution layer'}], 'fold': [], 'seq': [{'args': {'batchnorm': True, 'dropout': 0.3, 'filters': …	2	[{'args': {'batchnorm': True, 'dropout': 0.3, 'units': 64}, 'name': 'Dense layer'}, {'args': {'batchnorm': True, 'dropout': 0.3, 'units': 32}, 'name': 'Dense layer'}]	['Sequence', 'Conservation score', 'Secondary structure']	Yes	150	Centered	Random	8:1:1:0	-	-	-	train set/PARCLIP_ELAVL1A.train.negatives.bed, train set/PARCLIP_ELAVL1A.train.positives.bed	['PARCLIP_ELAVL1A.train.negatives', 'PARCLIP_ELAVL1A.train.positives']	hg19.fa	hg19
PARCLIP_EWSR1	['seq', 'cons']	150	Centered	2	['PARCLIP_EWSR1.train.negatives', 'PARCLIP_EWSR1.train.positives']	BED file	evaluation/EWSR1.bed	True	hg19.fa	hg19	['Sequence', 'Conservation score']	256	SGD	0.025	One cycle policy	31	3	{'cons': [{'args': {'batchnorm': True, 'dropout': 0.3, 'filters': 64, 'kernel': 7}, 'name': 'Convolution layer'}, {'args': {'batchnorm': True, 'dropout': 0.3, 'filters': 32, 'kernel': 7}, 'name': 'Convolution layer'}, {'args': {'batchnorm': True, 'dropout': 0.3, 'filters': 24, 'kernel': 7}, 'name': 'Convolution layer'}], 'fold': [], 'seq': [{'args': {'batchnorm': True, 'dropout': 0.3, 'filters': …	2	[{'args': {'batchnorm': True, 'dropout': 0.3, 'units': 64}, 'name': 'Dense layer'}, {'args': {'batchnorm': True, 'dropout': 0.3, 'units': 32}, 'name': 'Dense layer'}]	['Sequence', 'Conservation score', 'Secondary structure']	Yes	150	Centered	Random	8:1:1:0	-	-	-	train set/PARCLIP_EWSR1.train.negatives.bed, train set/PARCLIP_EWSR1.train.positives.bed	['PARCLIP_EWSR1.train.negatives', 'PARCLIP_EWSR1.train.positives']	hg19.fa	hg19
PARCLIP_MOV10	['cons', 'seq']	150	Centered	2	['PARCLIP_MOV10_Sievers.train.negatives', 'PARCLIP_MOV10_Sievers.train.positives']	BED file	evaluation/MOV10.bed	True	hg19.fa	hg19	['Conservation score', 'Sequence']	256	SGD	0.025	Fixed lr	24	3	{'cons': [{'args': {'batchnorm': True, 'dropout': 0.3, 'filters': 80, 'kernel': 6}, 'name': 'Convolution layer'}, {'args': {'batchnorm': True, 'dropout': 0.3, 'filters': 48, 'kernel': 6}, 'name': 'Convolution layer'}, {'args': {'batchnorm': True, 'dropout': 0.3, 'filters': 40, 'kernel': 6}, 'name': 'Convolution layer'}], 'fold': [], 'seq': [{'args': {'batchnorm': True, 'dropout': 0.3, 'filters': …	2	[{'args': {'batchnorm': True, 'dropout': 0.3, 'units': 64}, 'name': 'Dense layer'}, {'args': {'batchnorm': True, 'dropout': 0.3, 'units': 32}, 'name': 'Dense layer'}]	['Sequence', 'Conservation score', 'Secondary structure']	Yes	150	Centered	Random	8:1:1:0	-	-	-	train set/PARCLIP_MOV10_Sievers.train.negatives.bed, train set/PARCLIP_MOV10_Sievers.train.positives.bed	['PARCLIP_MOV10_Sievers.train.negatives', 'PARCLIP_MOV10_Sievers.train.positives']	hg19.fa	hg19
PARCLIP_PUM2	['seq', 'cons']	150	Centered	2	['PARCLIP_PUM2.train.negatives', 'PARCLIP_PUM2.train.positives']	BED file	evaluation/PUM2.bed	True	hg19.fa	hg19	['Sequence', 'Conservation score']	64	Adam	0.015	Fixed lr	25	3	{'cons': [{'args': {'batchnorm': True, 'dropout': 0.5, 'filters': 96, 'kernel': 10}, 'name': 'Convolution layer'}, {'args': {'batchnorm': True, 'dropout': 0.5, 'filters': 128, 'kernel': 10}, 'name': 'Convolution layer'}, {'args': {'batchnorm': True, 'dropout': 0.5, 'filters': 80, 'kernel': 10}, 'name': 'Convolution layer'}], 'fold': [], 'seq': [{'args': {'batchnorm': True, 'dropout': 0.5, 'filter…	3	[{'args': {'batchnorm': True, 'dropout': 0.5, 'units': 512}, 'name': 'Dense layer'}, {'args': {'batchnorm': True, 'dropout': 0.5, 'units': 256}, 'name': 'Dense layer'}, {'args': {'batchnorm': True, 'dropout': 0.5, 'units': 64}, 'name': 'Dense layer'}]	['Sequence', 'Conservation score', 'Secondary structure']	Yes	150	Centered	Random	8:1:1:0	-	-	-	train set/PARCLIP_PUM2.train.negatives.bed, train set/PARCLIP_PUM2.train.positives.bed	['PARCLIP_PUM2.train.negatives', 'PARCLIP_PUM2.train.positives']	hg19.fa	hg19
PARCLIP_QKI	['seq', 'cons']	150	Centered	2	['PARCLIP_QKI.train.negatives', 'PARCLIP_QKI.train.positives']	BED file	evaluation/QKI.bed	True	hg19.fa	hg19	['Sequence', 'Conservation score']	64	Adam	0.015	Fixed lr	23	4	{'cons': [{'args': {'batchnorm': True, 'dropout': 0.5, 'filters': 128, 'kernel': 10}, 'name': 'Convolution layer'}, {'args': {'batchnorm': True, 'dropout': 0.5, 'filters': 192, 'kernel': 10}, 'name': 'Convolution layer'}, {'args': {'batchnorm': True, 'dropout': 0.5, 'filters': 160, 'kernel': 10}, 'name': 'Convolution layer'}, {'args': {'batchnorm': True, 'dropout': 0.5, 'filters': 100, 'kernel': …	5	[{'args': {'batchnorm': True, 'dropout': 0.75, 'units': 1028}, 'name': 'Dense layer'}, {'args': {'batchnorm': True, 'dropout': 0.75, 'units': 512}, 'name': 'Dense layer'}, {'args': {'batchnorm': True, 'dropout': 0.75, 'units': 256}, 'name': 'Dense layer'}, {'args': {'batchnorm': True, 'dropout': 0.75, 'units': 128}, 'name': 'Dense layer'}, {'args': {'batchnorm': True, 'dropout': 0.5, 'units': 64}…	['Sequence', 'Conservation score', 'Secondary structure']	Yes	150	Centered	Random	8:1:1:0	-	-	-	train set/PARCLIP_QKI.train.negatives.bed, train set/PARCLIP_QKI.train.positives.bed	['PARCLIP_QKI.train.negatives', 'PARCLIP_QKI.train.positives']	hg19.fa	hg19
PARCLIP_TAF15	['seq', 'cons']	150	Centered	2	['PARCLIP_TAF15.train.negatives', 'PARCLIP_TAF15.train.positives']	BED file	evaluation/TAF15.bed	True	hg19.fa	hg19	['Sequence', 'Conservation score']	64	Adam	0.015	Fixed lr	15	3	{'cons': [{'args': {'batchnorm': True, 'dropout': 0.4, 'filters': 80, 'kernel': 10}, 'name': 'Convolution layer'}, {'args': {'batchnorm': True, 'dropout': 0.4, 'filters': 48, 'kernel': 10}, 'name': 'Convolution layer'}, {'args': {'batchnorm': True, 'dropout': 0.25, 'filters': 24, 'kernel': 10}, 'name': 'Convolution layer'}], 'fold': [], 'seq': [{'args': {'batchnorm': True, 'dropout': 0.4, 'filter…	3	[{'args': {'batchnorm': True, 'dropout': 0.5, 'units': 128}, 'name': 'Dense layer'}, {'args': {'batchnorm': True, 'dropout': 0.45, 'units': 64}, 'name': 'Dense layer'}, {'args': {'batchnorm': True, 'dropout': 0.35, 'units': 18}, 'name': 'Dense layer'}]	['Sequence', 'Conservation score', 'Secondary structure']	Yes	150	Centered	Random	8:1:1:0	-	-	-	train set/PARCLIP_TAF15.train.negatives.bed, train set/PARCLIP_TAF15.train.positives.bed	['PARCLIP_TAF15.train.negatives', 'PARCLIP_TAF15.train.positives']	hg19.fa	hg19
